# Immediate and deferred epigenomic signature of neuronal activation

**DOI:** 10.1101/534115

**Authors:** Jordi Fernandez-Albert, Michal Lipinski, María T. Lopez-Cascales, M. Jordan Rowley, Ana M. Martin-Gonzalez, Beatriz del Blanco, Victor G. Corces, Angel Barco

## Abstract

Activity-driven transcription plays an important role in many brain processes, including those underlying memory and epilepsy. Here, we combine the genetic tagging of neuronal nuclei and ribosomes with various sequencing-based techniques to investigate the transcriptional and chromatin changes occurring at hippocampal excitatory neurons upon synchronous activation during status epilepticus and sparse activation during novel context exploration. The transcriptional burst, which affects both nucleus-resident non-coding RNAs and numerous protein-coding genes involved in neuroplasticity, is associated with a dramatic increase in chromatin accessibility of activity-regulated genes and enhancers, *de novo* binding of activity-regulated transcription factors, augmented promoter-enhancer interactions, and the formation of gene loops that bring together the TSS and TTS of strongly induced genes to sustain the fast re-loading of RNAPII complexes. Remarkably, some chromatin occupancy changes and interactions remain long after neuronal activation and may underlie the changes in neuronal responsiveness and circuit connectivity observed in these neuroplasticity paradigms.
