## Supplementary Tables for "Immediate and deferred epigenomic signature of neuronal activation": Table_S2.xlsx

### Sheet: DTGs riboRNA
Table S2. Related to Figure 2. Differentially translated genes in riboRNA-seq
Filters: Padj < 0.1 , abs(Log2FC) > 1
Differentially translated genes (DTGs): 28 genes Activity Depleted (AD), 161 genes Activity Induced (AI).
gene Feature								DTGs
GeneID	Chr	Start	End	Strand	Length(bp)	Gene_type	Gene name	log2FC	Padj	Expression
ENSMUSG00000066771	chr9	35281518	35281835	-	318	processed_pseudogene	Gm5614	-2.7156	0.0280179	AD
ENSMUSG00000096699	chr18	42252398	42252835	+	438	processed_pseudogene	Rps19-ps4	-1.6741	0.00926358	AD
ENSMUSG00000058331	chr13	67747800	67755228	-	2359	protein_coding	Zfp85	-1.6154	0.0706291	AD
ENSMUSG00000051499	chr6	47819266	47830867	-	5421	protein_coding	Zfp786	-1.57088	0.00483497	AD
ENSMUSG00000089857	chr8	71908608	71916354	+	3569	protein_coding	Zfp882	-1.56017	0.00335246	AD
ENSMUSG00000062794	chr9	22247430	22259895	-	3574	protein_coding	Zfp599	-1.42447	0.0289147	AD
ENSMUSG00000034538	chr7	7171330	7183562	+	5347	protein_coding	Zfp418	-1.42206	0.0961019	AD
ENSMUSG00000054931	chr13	21478907	21485507	+	2400	protein_coding	Zkscan4	-1.3696	0.0029018	AD
ENSMUSG00000054381	chr7	127372537	127376050	-	2824	protein_coding	Zfp747	-1.34233	0.0651028	AD
ENSMUSG00000046441	chr8	110215665	110224486	+	4115	protein_coding	Cmtr2	-1.29415	0.0131357	AD
ENSMUSG00000103906	chr15	75909735	75914535	+	4801	protein_coding	Tigd5	-1.20288	0.0153183	AD
ENSMUSG00000042106	chr9	107984223	107985879	-	1156	protein_coding	Fam212a	-1.20201	2.38939e-06	AD
ENSMUSG00000074194	chr8	85108553	85123095	-	2946	protein_coding	Zfp791	-1.19166	0.0163966	AD
ENSMUSG00000047832	chr12	112820229	112829423	-	4198	protein_coding	Cdca4	-1.17491	0.0129556	AD
ENSMUSG00000030446	chr13	67813740	67827002	+	3799	protein_coding	Zfp273	-1.17102	0.0658316	AD
ENSMUSG00000029627	chr5	145194946	145201868	-	3621	protein_coding	Zkscan14	-1.15137	1.01985e-05	AD
ENSMUSG00000039763	chr16	91614257	91619026	-	3562	protein_coding	Dnajc28	-1.13667	0.000884313	AD
ENSMUSG00000004500	chr7	12965838	12974236	+	4776	protein_coding	Zfp324	-1.13181	0.000837007	AD
ENSMUSG00000030486	chr7	24254794	24262445	+	2721	protein_coding	Zfp108	-1.13002	0.0130052	AD
ENSMUSG00000027954	chr3	89271733	89281142	-	1830	protein_coding	Efna1	-1.10787	0.0555625	AD
ENSMUSG00000048174	chr1	132506230	132508639	+	2018	protein_coding	Tmem81	-1.10455	0.0356929	AD
ENSMUSG00000037169	chr12	12936093	12941914	-	3295	protein_coding	Mycn	-1.06561	0.0250028	AD
ENSMUSG00000061894	chr4	128583539	128610098	-	8375	protein_coding	Zscan20	-1.05652	0.056708	AD
ENSMUSG00000041598	chr11	113726850	113751881	-	3643	protein_coding	Cdc42ep4	-1.05356	2.35707e-07	AD
ENSMUSG00000078779	chr7	27838607	27856438	+	3437	protein_coding	Zfp59	-1.03618	0.0982665	AD
ENSMUSG00000060397	chr7	12881177	12893422	+	4087	protein_coding	Zfp128	-1.03539	0.0164006	AD
ENSMUSG00000028331	chr4	46376505	46389437	-	2271	protein_coding	Trmo	-1.01188	0.0776886	AD
ENSMUSG00000038797	chr7	80860920	80876537	+	2994	protein_coding	Zscan2	-1.01168	0.0333603	AD
ENSMUSG00000040441	chr10	127171393	127180645	-	4027	protein_coding	Slc26a10	1.00241	0.0231019	AI
ENSMUSG00000007682	chr12	90724552	90738438	-	5815	protein_coding	Dio2	1.0112	0.00354333	AI
ENSMUSG00000055912	chr6	72355447	72359762	+	1548	protein_coding	Tmem150a	1.02166	0.0883895	AI
ENSMUSG00000101013	chr5	20950989	20956398	+	5410	antisense	A630072M18Rik	1.02216	5.87593e-05	AI
ENSMUSG00000040857	chr7	25242561	25250761	-	3607	protein_coding	Erf	1.03144	3.18894e-10	AI
ENSMUSG00000018143	chr5	139791513	139802653	+	3901	protein_coding	Mafk	1.03549	2.63181e-07	AI
ENSMUSG00000017144	chr2	51130438	51149111	-	4432	protein_coding	Rnd3	1.03823	0.00554541	AI
ENSMUSG00000016559	chr11	116021912	116027962	-	2976	protein_coding	H3f3b	1.06212	3.49254e-29	AI
ENSMUSG00000079022	chr15	71795795	72034227	-	9203	protein_coding	Col22a1	1.06499	0.0919161	AI
ENSMUSG00000083481	chr2	175804983	175805606	-	624	processed_pseudogene	Rps8-ps2	1.06584	0.00730971	AI
ENSMUSG00000025409	chr10	127281956	127289018	-	4455	protein_coding	Mbd6	1.07024	5.49858e-05	AI
ENSMUSG00000000078	chr13	5861482	5870394	+	4391	protein_coding	Klf6	1.09002	6.09779e-07	AI
ENSMUSG00000063480	chr15	82041319	82047598	-	2130	protein_coding	Snu13	1.09782	0.000404523	AI
ENSMUSG00000032968	chr1	75507077	75510366	+	1475	protein_coding	Inha	1.11086	2.79317e-05	AI
ENSMUSG00000024063	chr17	72918305	72941942	+	3207	protein_coding	Lbh	1.12263	0.000268028	AI
ENSMUSG00000037204	chr15	101284301	101290934	+	1230	protein_coding	Atg101	1.12845	1.60174e-20	AI
ENSMUSG00000028035	chr3	152178511	152210302	-	8765	protein_coding	Dnajb4	1.12936	2.3416e-21	AI
ENSMUSG00000031762	chr8	94172664	94173568	+	588	protein_coding	Mt2	1.13184	2.76433e-12	AI
ENSMUSG00000051650	chr11	22834747	22860961	-	3350	protein_coding	B3gnt2	1.14018	1.40897e-12	AI
ENSMUSG00000021699	chr13	108449948	109953461	+	12006	protein_coding	Pde4d	1.14397	0.000837007	AI
ENSMUSG00000003541	chr17	35821684	35822923	+	1131	protein_coding	Ier3	1.14645	0.0705484	AI
ENSMUSG00000098188	chr10	59221953	59226434	+	4482	protein_coding	Sowahc	1.16119	0.00434102	AI
ENSMUSG00000052415	chr3	93442330	93449077	+	5823	protein_coding	Tchh	1.1776	0.0772319	AI
ENSMUSG00000010067	chr9	107551555	107562267	+	5845	protein_coding	Rassf1	1.18362	5.76162e-09	AI
ENSMUSG00000001627	chr12	40201567	40248504	-	5858	protein_coding	Ifrd1	1.19008	0.0327863	AI
ENSMUSG00000001964	chrX	74254687	74261548	+	2517	protein_coding	Emd	1.19538	0.000560572	AI
ENSMUSG00000072568	chr15	60818994	60853778	-	5926	protein_coding	Fam84b	1.20748	9.5525e-09	AI
ENSMUSG00000043415	chr2	19657752	19660583	+	2832	protein_coding	Otud1	1.21508	1.04592e-11	AI
ENSMUSG00000026034	chr1	58410189	58424066	-	8132	protein_coding	Clk1	1.21931	4.36357e-10	AI
ENSMUSG00000020397	chr11	46436925	46442721	+	2871	protein_coding	Med7	1.22992	5.80292e-15	AI
ENSMUSG00000074934	chr2	113746164	113758646	-	4148	protein_coding	Grem1	1.23517	8.20842e-06	AI
ENSMUSG00000021670	chr13	96648967	96670936	-	7275	protein_coding	Hmgcr	1.23703	9.02828e-20	AI
ENSMUSG00000031502	chr8	11198423	11312826	-	7464	protein_coding	Col4a1	1.25895	3.14935e-07	AI
ENSMUSG00000027829	chr3	65946151	65958249	-	5997	protein_coding	Ccnl1	1.26013	2.65714e-07	AI
ENSMUSG00000098557	chr14	102976581	102982637	-	6057	protein_coding	Kctd12	1.26323	9.26786e-06	AI
ENSMUSG00000091845	chr6	108140120	108140509	-	390	processed_pseudogene	Gm4604	1.322	0.0327882	AI
ENSMUSG00000042417	chr13	112987802	112990778	+	1876	protein_coding	Ccno	1.32592	6.04052e-07	AI
ENSMUSG00000016239	chrX	36328353	36362341	+	3812	protein_coding	Lonrf3	1.3382	0.0807485	AI
ENSMUSG00000035283	chr19	56722372	56724862	+	2491	protein_coding	Adrb1	1.34867	2.7225e-11	AI
ENSMUSG00000039910	chr10	17723218	17725674	+	2457	protein_coding	Cited2	1.35372	9.90574e-27	AI
ENSMUSG00000109887	chr1	17994462	18059056	-	2570	processed_transcript	Gm28756	1.36089	0.0900089	AI
ENSMUSG00000050711	chr1	79434669	79440120	-	2515	protein_coding	Scg2	1.36227	1.85268e-06	AI
ENSMUSG00000008348	chr5	125385965	125390202	-	2893	protein_coding	Ubc	1.36975	1.05707e-06	AI
ENSMUSG00000083627	chr3	108019885	108020328	+	444	processed_pseudogene	Gm12502	1.37501	0.0228529	AI
ENSMUSG00000101970	chr7	73539203	73558395	-	8620	processed_transcript	1810026B05Rik	1.37748	8.9879e-08	AI
ENSMUSG00000070803	chr4	120666572	120667820	+	1249	protein_coding	Cited4	1.38529	0.0635836	AI
ENSMUSG00000037580	chr14	47153895	47189413	-	2775	protein_coding	Gch1	1.39283	0.00599755	AI
ENSMUSG00000037573	chr11	94211454	94215495	+	2288	protein_coding	Tob1	1.40189	1.08844e-24	AI
ENSMUSG00000069114	chr3	9250602	9285333	+	7414	protein_coding	Zbtb10	1.42675	0.0101598	AI
ENSMUSG00000006498	chr10	79854427	79864771	+	4740	protein_coding	Ptbp1	1.44037	1.03665e-08	AI
ENSMUSG00000055148	chr8	72319033	72321656	+	1847	protein_coding	Klf2	1.45841	2.3661e-06	AI
ENSMUSG00000083852	chr4	135997523	135997887	+	365	processed_pseudogene	Gm13007	1.46756	0.0197601	AI
ENSMUSG00000018476	chr11	69398508	69413675	-	6954	protein_coding	Kdm6b	1.46848	0.00134994	AI
ENSMUSG00000038894	chr8	10984681	11008458	-	6323	protein_coding	Irs2	1.4688	1.35803e-46	AI
ENSMUSG00000031503	chr8	11312805	11449287	+	6619	protein_coding	Col4a2	1.48065	1.53738e-12	AI
ENSMUSG00000054204	chr12	30884322	30893854	+	1509	protein_coding	Fam150b	1.4969	0.00104811	AI
ENSMUSG00000059810	chr4	62559847	62704001	+	10801	protein_coding	Rgs3	1.50411	0.000404523	AI
ENSMUSG00000031381	chrX	164419787	164433916	+	6385	protein_coding	Piga	1.51345	1.63489e-05	AI
ENSMUSG00000021701	chr13	110395044	110400844	+	2802	protein_coding	Plk2	1.56783	8.15417e-77	AI
ENSMUSG00000038612	chr3	95658788	95663176	+	3418	protein_coding	Mcl1	1.58307	4.03758e-05	AI
ENSMUSG00000037447	chr1	36307733	36324029	+	12540	protein_coding	Arid5a	1.61512	1.52026e-06	AI
ENSMUSG00000035621	chr10	80148272	80158368	+	4307	protein_coding	Midn	1.66197	1.99057e-19	AI
ENSMUSG00000051855	chr6	30723547	30748465	+	3945	protein_coding	Mest	1.67019	0.000443824	AI
ENSMUSG00000071076	chr8	70698949	70700616	+	1668	protein_coding	Jund	1.70495	1.41219e-80	AI
ENSMUSG00000062991	chr8	31814551	32884029	-	10351	protein_coding	Nrg1	1.71791	0.0423163	AI
ENSMUSG00000032641	chr6	134869093	134898578	-	2920	protein_coding	Gpr19	1.72954	0.000464463	AI
ENSMUSG00000051316	chr18	37640491	37644204	-	3302	protein_coding	Taf7	1.7327	6.06865e-28	AI
ENSMUSG00000031266	chrX	134588149	134601125	-	3265	protein_coding	Gla	1.73661	1.02725e-20	AI
ENSMUSG00000031765	chr8	94179082	94180327	+	1246	protein_coding	Mt1	1.75216	1.13361e-07	AI
ENSMUSG00000041324	chr13	16011851	16031621	+	6390	protein_coding	Inhba	1.78798	6.08837e-07	AI
ENSMUSG00000018541	chr11	97745481	97766556	-	5053	protein_coding	Cwc25	1.81278	0.000560573	AI
ENSMUSG00000025981	chr1	55052770	55072702	+	4805	protein_coding	Coq10b	1.81822	1.00915e-26	AI
ENSMUSG00000019970	chr10	21882184	21999903	+	4903	protein_coding	Sgk1	1.82226	6.07017e-41	AI
ENSMUSG00000051495	chr8	126588296	126593986	-	5080	protein_coding	Irf2bp2	1.8322	1.83303e-74	AI
ENSMUSG00000032902	chr3	104638668	104658462	+	4426	protein_coding	Slc16a1	1.83955	2.69305e-41	AI
ENSMUSG00000020893	chr11	69095217	69109960	+	5631	protein_coding	Per1	1.85752	2.25655e-50	AI
ENSMUSG00000031530	chr8	34807297	34819894	+	2740	protein_coding	Dusp4	1.8822	2.04717e-24	AI
ENSMUSG00000079737	chr16	13671929	13678405	+	1722	protein_coding	3110001I22Rik	1.88292	8.64459e-07	AI
ENSMUSG00000028341	chr4	48045153	48086447	+	5987	protein_coding	Nr4a3	1.95805	1.91724e-05	AI
ENSMUSG00000036432	chr3	58674938	58692400	-	2999	protein_coding	Siah2	1.99055	2.38344e-09	AI
ENSMUSG00000028645	chr4	119108711	119137983	+	3506	protein_coding	Slc2a1	1.99289	5.75855e-07	AI
ENSMUSG00000045817	chr17	84183931	84187947	-	3530	protein_coding	Zfp36l2	2.0132	0.0131494	AI
ENSMUSG00000035828	chr15	88862186	88865718	+	2419	protein_coding	Pim3	2.0218	7.46153e-52	AI
ENSMUSG00000035329	chr12	59200655	59219725	-	4466	protein_coding	Fbxo33	2.06926	0.000172417	AI
ENSMUSG00000078157	chr11	29822395	29825668	-	3274	protein_coding	4931440F15Rik	2.09337	0.0593404	AI
ENSMUSG00000023067	chr17	29090979	29100722	+	2223	protein_coding	Cdkn1a	2.10687	3.07362e-21	AI
ENSMUSG00000035399	chr2	163405822	163424697	-	2600	protein_coding	Oser1	2.17699	3.90842e-09	AI
ENSMUSG00000048482	chr2	109674700	109727007	+	6217	protein_coding	Bdnf	2.17735	1.10979e-16	AI
ENSMUSG00000038530	chr1	169741477	169747642	-	3098	protein_coding	Rgs4	2.20704	1.66199e-134	AI
ENSMUSG00000044948	chr19	47737561	47919299	-	9955	protein_coding	Cfap43	2.24053	1.32447e-10	AI
ENSMUSG00000052684	chr4	95049034	95052222	-	3189	protein_coding	Jun	2.26002	1.98678e-133	AI
ENSMUSG00000008384	chr7	27486910	27490316	+	1344	protein_coding	Sertad1	2.27208	2.47973e-36	AI
ENSMUSG00000017418	chr2	15049395	15082456	+	10428	protein_coding	Arl5b	2.28093	9.08033e-05	AI
ENSMUSG00000071265	chr12	74284242	74295945	+	1075	transcribed_unitary_pseudogene	1700086L19Rik	2.30072	7.80874e-05	AI
ENSMUSG00000024014	chr17	29490812	29496111	+	2638	protein_coding	Pim1	2.34477	0.000390299	AI
ENSMUSG00000001119	chr10	76708792	76726168	-	4380	protein_coding	Col6a1	2.37785	9.88815e-08	AI
ENSMUSG00000032515	chr9	119971163	119984658	-	3473	protein_coding	Csrnp1	2.4251	5.50391e-29	AI
ENSMUSG00000000567	chr11	112782224	112787760	+	4135	protein_coding	Sox9	2.45562	5.80292e-15	AI
ENSMUSG00000034765	chr19	53529109	53542431	+	2473	protein_coding	Dusp5	2.46049	1.18607e-14	AI
ENSMUSG00000032593	chr9	108053159	108055701	+	2543	protein_coding	Amigo3	2.46348	1.18556e-07	AI
ENSMUSG00000059991	chr5	144545902	144557478	+	2536	protein_coding	Nptx2	2.50481	8.48529e-11	AI
ENSMUSG00000022114	chr14	105891949	105896819	-	2085	protein_coding	Spry2	2.54795	2.79973e-18	AI
ENSMUSG00000026837	chr2	27886425	28039514	+	8490	protein_coding	Col5a1	2.57794	4.40923e-08	AI
ENSMUSG00000112850	chr10	128549694	128550813	-	1120	processed_pseudogene	AC117232.5	2.59467	9.27828e-11	AI
ENSMUSG00000029135	chr5	32135801	32157842	+	9680	protein_coding	Fosl2	2.62678	3.69178e-10	AI
ENSMUSG00000049516	chr7	46990396	47008411	-	6788	protein_coding	Spty2d1	2.66445	1.31386e-78	AI
ENSMUSG00000025880	chr18	75367529	75395935	+	4521	protein_coding	Smad7	2.68556	1.46758e-06	AI
ENSMUSG00000005483	chr8	83608193	83612653	+	3204	protein_coding	Dnajb1	2.69041	2.22191e-09	AI
ENSMUSG00000079165	chr5	137641334	137642902	+	1569	protein_coding	Sap25	2.8582	0.000228379	AI
ENSMUSG00000029641	chr5	146845071	146847726	+	1201	protein_coding	Rasl11a	2.884	8.22061e-137	AI
ENSMUSG00000038550	chr3	95878503	95882251	-	2261	protein_coding	Ciart	2.90361	7.97518e-107	AI
ENSMUSG00000091956	chr9	67759437	67760930	+	1327	protein_coding	C2cd4b	2.91737	1.5956e-25	AI
ENSMUSG00000051396	chr2	3504527	3512790	-	4347	protein_coding	Gm45902	2.95156	8.80032e-05	AI
ENSMUSG00000040152	chr2	118111876	118127133	+	6073	protein_coding	Thbs1	2.96333	8.64459e-07	AI
ENSMUSG00000019960	chr10	99263231	99267489	+	3132	protein_coding	Dusp6	2.97349	3.54459e-191	AI
ENSMUSG00000085565	chr5	147949882	147957166	-	3308	lincRNA	Gm15721	3.0888	1.0586e-10	AI
ENSMUSG00000056749	chr13	52967209	52981073	-	2026	protein_coding	Nfil3	3.1581	3.96134e-19	AI
ENSMUSG00000024042	chr17	31844248	31855792	-	4511	protein_coding	Sik1	3.24311	1.3861e-61	AI
ENSMUSG00000033730	chr14	70077445	70080157	+	1416	protein_coding	Egr3	3.30128	1.79917e-21	AI
ENSMUSG00000026826	chr2	57106830	57124003	-	4059	protein_coding	Nr4a2	3.35043	1.50403e-10	AI
ENSMUSG00000098004	chr2	93956817	93996354	-	547	protein_coding	Gm27027	3.3686	8.68189e-44	AI
ENSMUSG00000027966	chr3	114030540	114220718	+	12744	protein_coding	Col11a1	3.36972	2.10356e-08	AI
ENSMUSG00000015312	chr10	80930073	80932204	+	1589	protein_coding	Gadd45b	3.42007	2.6601e-31	AI
ENSMUSG00000035356	chr16	55811375	55838899	-	5018	protein_coding	Nfkbiz	3.44559	1.71449e-66	AI
ENSMUSG00000090698	chr6	134981718	134986836	+	3567	protein_coding	Apold1	3.44607	1.5956e-25	AI
ENSMUSG00000028967	chr4	150853919	150868892	+	3582	protein_coding	Errfi1	3.45569	5.66842e-27	AI
ENSMUSG00000036931	chr7	30421732	30428746	+	2346	protein_coding	Nfkbid	3.45995	2.15178e-15	AI
ENSMUSG00000036422	chr14	79766775	79771312	-	4538	protein_coding	Pcdh8	3.53547	2.77507e-32	AI
ENSMUSG00000038418	chr18	34859823	34864984	+	4484	protein_coding	Egr1	3.60419	4.47145e-77	AI
ENSMUSG00000028214	chr4	11704457	11714752	+	2104	protein_coding	Gem	3.62625	1.32447e-10	AI
ENSMUSG00000085609	chr11	75172560	75177633	+	863	processed_transcript	1700016P03Rik	3.85926	9.19355e-30	AI
ENSMUSG00000032501	chr15	59648350	59656550	+	5699	protein_coding	Trib1	4.0792	5.49332e-31	AI
ENSMUSG00000022893	chr16	85793827	85803113	-	5302	protein_coding	Adamts1	4.09402	1.24583e-37	AI
ENSMUSG00000029177	chr5	30666777	30674830	+	5860	protein_coding	Cenpa	4.11692	1.71846e-08	AI
ENSMUSG00000040435	chr7	45522916	45526268	-	2937	protein_coding	Ppp1r15a	4.13105	0	AI
ENSMUSG00000034640	chr3	65528410	65555518	+	4358	protein_coding	Tiparp	4.18079	1.57664e-13	AI
ENSMUSG00000026360	chr1	143999338	144004161	-	3627	protein_coding	Rgs2	4.22	4.09411e-64	AI
ENSMUSG00000032487	chr1	150100031	150108227	+	4580	protein_coding	Ptgs2	4.29854	4.16052e-42	AI
ENSMUSG00000087006	chr2	93955810	93957201	-	1392	protein_coding	Gm13889	4.39051	2.0318e-44	AI
ENSMUSG00000023034	chr15	101266846	101274792	+	2474	protein_coding	Nr4a1	4.45889	7.99245e-49	AI
ENSMUSG00000022602	chr15	74669083	74672570	-	3057	protein_coding	Arc	4.54297	1.58627e-48	AI
ENSMUSG00000024190	chr17	26505590	26508519	-	2697	protein_coding	Dusp1	4.5754	0	AI
ENSMUSG00000041695	chr11	111066164	111076821	+	5444	protein_coding	Kcnj2	4.59652	1.02782e-222	AI
ENSMUSG00000053560	chr8	84661331	84662852	-	1522	protein_coding	Ier2	4.92793	8.90746e-31	AI
ENSMUSG00000052837	chr8	84974484	84978718	-	2301	protein_coding	Junb	4.99949	1.42719e-140	AI
ENSMUSG00000042622	chr15	79347541	79359072	+	2119	protein_coding	Maff	5.06343	4.32847e-28	AI
ENSMUSG00000071341	chr6	85511121	85513589	-	2148	protein_coding	Egr4	5.17362	2.94484e-96	AI
ENSMUSG00000021453	chr13	51846678	51848468	+	1173	protein_coding	Gadd45g	5.26734	2.33647e-170	AI
ENSMUSG00000044786	chr7	28376784	28380253	-	3470	protein_coding	Zfp36	5.45796	4.35364e-46	AI
ENSMUSG00000003032	chr4	55527143	55532466	-	3049	protein_coding	Klf4	5.59565	6.45444e-19	AI
ENSMUSG00000058603	chr1	128038569	128038982	+	414	processed_pseudogene	Rpl28-ps1	6.09958	0.0694336	AI
ENSMUSG00000028195	chr3	145646976	145649981	-	2019	protein_coding	Cyr61	6.20764	1.80566e-113	AI
ENSMUSG00000020423	chr1	134075170	134079120	-	2743	protein_coding	Btg2	6.35973	1.22762e-217	AI
ENSMUSG00000034936	chr11	101665541	101667832	+	1382	protein_coding	Arl4d	6.37942	0	AI
ENSMUSG00000058050	chr7	121015142	121015633	-	492	processed_pseudogene	Gm9234	6.49378	0.0371401	AI
ENSMUSG00000026628	chr1	191170296	191218039	-	2154	protein_coding	Atf3	6.8682	5.88509e-35	AI
ENSMUSG00000037868	chr10	67535475	67542188	+	3398	protein_coding	Egr2	7.03139	0	AI
ENSMUSG00000003545	chr7	19302696	19310051	-	6243	protein_coding	Fosb	7.06847	2.63097e-64	AI
ENSMUSG00000021250	chr12	85473890	85477273	+	2352	protein_coding	Fos	8.31289	3.70123e-53	AI
ENSMUSG00000045903	chr19	4984355	4989971	-	3277	protein_coding	Npas4	8.85991	3.43657e-73	AI
ENSMUSG00000039462	chr10	34389981	34397085	+	3130	protein_coding	Col10a1	9.08152	4.36357e-10	AI
