## Supplementary Tables for "Immediate and deferred epigenomic signature of neuronal activation": Table_S8.xlsx

### Sheet: data
Table S8. NGS samples
Processed data	Raw files	molecule	instrument model	Sequencing method	Read length	Source name	organism	characteristics: strain	Age	Gender
riboRNA_Sal.bw	riboRNA_Sal_rep1.fastq.gz	polyA riboRNA	Illumina HiSeq 2500	Single-end	50bp	Hippocampal excitatory neurons	Mus musculus	C57BL/6J	3-6 month	male
	riboRNA_Sal_rep2.fastq.gz	polyA riboRNA	Illumina HiSeq 2500	Single-end	50bp	Hippocampal excitatory neurons	Mus musculus	C57BL/6J	3-6 month	male
	riboRNA_Sal_rep3.fastq.gz	polyA riboRNA	Illumina HiSeq 2500	Single-end	50bp	Hippocampal excitatory neurons	Mus musculus	C57BL/6J	3-6 month	male
riboRNA_KA1h.bw	riboRNA_KA1h_rep1.fastq.gz	polyA riboRNA	Illumina HiSeq 2500	Single-end	50bp	Hippocampal excitatory neurons	Mus musculus	C57BL/6J	3-6 month	male
	riboRNA_KA1h_rep2.fastq.gz	polyA riboRNA	Illumina HiSeq 2500	Single-end	50bp	Hippocampal excitatory neurons	Mus musculus	C57BL/6J	3-6 month	male
	riboRNA_KA1h_rep3.fastq.gz	polyA riboRNA	Illumina HiSeq 2500	Single-end	50bp	Hippocampal excitatory neurons	Mus musculus	C57BL/6J	3-6 month	male
nuRNA_Sal.bw	nuRNA_Sal_rep1.fastq.gz	total nuclearRNA	Illumina HiSeq 2500	Single-end	50bp	Hippocampal excitatory neurons	Mus musculus	C57BL/6J	3-6 month	male
	nuRNA_Sal_rep2.fastq.gz	total nuclearRNA	Illumina HiSeq 2500	Single-end	50bp	Hippocampal excitatory neurons	Mus musculus	C57BL/6J	3-6 month	male
nuRNA_KA1h.bw	nuRNA_KA1h_rep1.fastq.gz	total nuclearRNA	Illumina HiSeq 2500	Single-end	50bp	Hippocampal excitatory neurons	Mus musculus	C57BL/6J	3-6 month	male
	nuRNA_KA1h_rep2.fastq.gz	total nuclearRNA	Illumina HiSeq 2500	Single-end	50bp	Hippocampal excitatory neurons	Mus musculus	C57BL/6J	3-6 month	male
nuRNA_KA6h.bw	nuRNA_KA6h_rep1.fastq.gz	total nuclearRNA	Illumina HiSeq 2500	Single-end	50bp	Hippocampal excitatory neurons	Mus musculus	C57BL/6J	3-6 month	male
	nuRNA_KA6h_rep2.fastq.gz	total nuclearRNA	Illumina HiSeq 2500	Single-end	50bp	Hippocampal excitatory neurons	Mus musculus	C57BL/6J	3-6 month	male
nuRNA_KA48h.bw	nuRNA_KA48h_rep1_L1.fastq.gz	total nuclearRNA	Illumina HiSeq 2500	Single-end	50bp	Hippocampal excitatory neurons	Mus musculus	C57BL/6J	3-6 month	male
	nuRNA_KA48h_rep1_L2.fastq.gz	total nuclearRNA	Illumina HiSeq 2500	Single-end	50bp	Hippocampal excitatory neurons	Mus musculus	C57BL/6J	3-6 month	male
	nuRNA_KA48h_rep2_L1.fastq.gz	total nuclearRNA	Illumina HiSeq 2500	Single-end	50bp	Hippocampal excitatory neurons	Mus musculus	C57BL/6J	3-6 month	male
	nuRNA_KA48h_rep2_L2.fastq.gz	total nuclearRNA	Illumina HiSeq 2500	Single-end	50bp	Hippocampal excitatory neurons	Mus musculus	C57BL/6J	3-6 month	male
ChIP_Pol2_Sal.bw	ChIP_Pol2_Sal.fastq.gz	genomic DNA	Illumina HiSeq 2500	Single-end	50bp	Hippocampal tissue	Mus musculus	C57BL/6J	3-6 month	male
ChIP_Pol2_KA1h.bw	ChIP_Pol2_KA1h.fastq.gz	genomic DNA	Illumina HiSeq 2500	Single-end	50bp	Hippocampal tissue	Mus musculus	C57BL/6J	3-6 month	male
ChIP_H3K27ac_Sal.bw	ChIP_H3K27ac_Sal_rep1.fastq.gz	genomic DNA	Illumina HiSeq 2500	Single-end	50bp	Hippocampal tissue	Mus musculus	C57BL/6J	3-6 month	male
	ChIP_H3K27ac_Sal_rep2.fastq.gz	genomic DNA	Illumina HiSeq 2500	Single-end	50bp	Hippocampal tissue	Mus musculus	C57BL/6J	3-6 month	male
ChIP_CBP_Sal.bw	ChIP_CBP_Sal_rep1.fastq.gz	genomic DNA	Illumina HiSeq 2500	Single-end	50bp	Hippocampal tissue	Mus musculus	C57BL/6J	3-6 month	male
ChIP_CBP_KA1h.bw	ChIP_CBP_KA1h_rep1.fastq.gz	genomic DNA	Illumina HiSeq 2500	Single-end	50bp	Hippocampal tissue	Mus musculus	C57BL/6J	3-6 month	male
	ChIP_CBP_KA1h_rep2.fastq.gz	genomic DNA	Illumina HiSeq 2500	Single-end	50bp	Hippocampal tissue	Mus musculus	C57BL/6J	3-6 month	male
ATAC_Sal.bw	ATAC_Sal_rep1_R1.fastq.gz	genomic DNA	Illumina HiSeq 2500	Paired-end	50bp	Hippocampal excitatory neurons	Mus musculus	C57BL/6J	3-6 month	male
	ATAC_Sal_rep1_R2.fastq.gz	genomic DNA	Illumina HiSeq 2500	Paired-end	50bp	Hippocampal excitatory neurons	Mus musculus	C57BL/6J	3-6 month	male
	ATAC_Sal_rep2_R1_L1.fastq.gz	genomic DNA	Illumina HiSeq 2500	Paired-end	50bp	Hippocampal excitatory neurons	Mus musculus	C57BL/6J	3-6 month	male
	ATAC_Sal_rep2_R2_L1.fastq.gz	genomic DNA	Illumina HiSeq 2500	Paired-end	50bp	Hippocampal excitatory neurons	Mus musculus	C57BL/6J	3-6 month	male
	ATAC_Sal_rep2_R1_L2.fastq.gz	genomic DNA	Illumina HiSeq 2500	Paired-end	50bp	Hippocampal excitatory neurons	Mus musculus	C57BL/6J	3-6 month	male
	ATAC_Sal_rep2_R2_L2.fastq.gz	genomic DNA	Illumina HiSeq 2500	Paired-end	50bp	Hippocampal excitatory neurons	Mus musculus	C57BL/6J	3-6 month	male
ATAC_KA1h.bw	ATAC_KA1h_rep1_R1.fastq.gz	genomic DNA	Illumina HiSeq 2500	Paired-end	50bp	Hippocampal excitatory neurons	Mus musculus	C57BL/6J	3-6 month	male
	ATAC_KA1h_rep1_R2.fastq.gz	genomic DNA	Illumina HiSeq 2500	Paired-end	50bp	Hippocampal excitatory neurons	Mus musculus	C57BL/6J	3-6 month	male
	ATAC_KA1h_rep2_R1_L1.fastq.gz	genomic DNA	Illumina HiSeq 2500	Paired-end	50bp	Hippocampal excitatory neurons	Mus musculus	C57BL/6J	3-6 month	male
	ATAC_KA1h_rep2_R2_L1.fastq.gz	genomic DNA	Illumina HiSeq 2500	Paired-end	50bp	Hippocampal excitatory neurons	Mus musculus	C57BL/6J	3-6 month	male
	ATAC_KA1h_rep2_R1_L2.fastq.gz	genomic DNA	Illumina HiSeq 2500	Paired-end	50bp	Hippocampal excitatory neurons	Mus musculus	C57BL/6J	3-6 month	male
	ATAC_KA1h_rep2_R2_L2.fastq.gz	genomic DNA	Illumina HiSeq 2500	Paired-end	50bp	Hippocampal excitatory neurons	Mus musculus	C57BL/6J	3-6 month	male
ATAC_KA6h.bw	ATAC_KA6h_rep1_R1.fastq.gz	genomic DNA	Illumina HiSeq 2500	Paired-end	50bp	Hippocampal excitatory neurons	Mus musculus	C57BL/6J	3-6 month	male
	ATAC_KA6h_rep1_R2.fastq.gz	genomic DNA	Illumina HiSeq 2500	Paired-end	50bp	Hippocampal excitatory neurons	Mus musculus	C57BL/6J	3-6 month	male
	ATAC_KA6h_rep2_R1.fastq.gz	genomic DNA	Illumina HiSeq 2500	Paired-end	50bp	Hippocampal excitatory neurons	Mus musculus	C57BL/6J	3-6 month	male
	ATAC_KA6h_rep2_R2.fastq.gz	genomic DNA	Illumina HiSeq 2500	Paired-end	50bp	Hippocampal excitatory neurons	Mus musculus	C57BL/6J	3-6 month	male
ATAC_KA48h.bw	ATAC_KA48h_rep1_R1.fastq.gz	genomic DNA	Illumina HiSeq 2500	Paired-end	50bp	Hippocampal excitatory neurons	Mus musculus	C57BL/6J	3-6 month	male
	ATAC_KA48h_rep1_R2.fastq.gz	genomic DNA	Illumina HiSeq 2500	Paired-end	50bp	Hippocampal excitatory neurons	Mus musculus	C57BL/6J	3-6 month	male
	ATAC_KA48h_rep2_R1.fastq.gz	genomic DNA	Illumina HiSeq 2500	Paired-end	50bp	Hippocampal excitatory neurons	Mus musculus	C57BL/6J	3-6 month	male
	ATAC_KA48h_rep2_R2.fastq.gz	genomic DNA	Illumina HiSeq 2500	Paired-end	50bp	Hippocampal excitatory neurons	Mus musculus	C57BL/6J	3-6 month	male
ATAC_TPL2h_Sal.bw	ATAC_TPL2h_Sal_rep1_R1.fastq.gz	genomic DNA	Illumina HiSeq 2500	Paired-end	50bp	Hippocampal excitatory neurons	Mus musculus	C57BL/6J	3-6 month	male
	ATAC_TPL2h_Sal_rep1_R2.fastq.gz	genomic DNA	Illumina HiSeq 2500	Paired-end	50bp	Hippocampal excitatory neurons	Mus musculus	C57BL/6J	3-6 month	male
ATAC_TPL2h_KA1h.bw	ATAC_TPL2h_KA1h_rep1_R1.fastq.gz	genomic DNA	Illumina HiSeq 2500	Paired-end	50bp	Hippocampal excitatory neurons	Mus musculus	C57BL/6J	3-6 month	male
	ATAC_TPL2h_KA1h_rep1_R2.fastq.gz	genomic DNA	Illumina HiSeq 2500	Paired-end	50bp	Hippocampal excitatory neurons	Mus musculus	C57BL/6J	3-6 month	male
ATAC_DMSO2h_Sal.bw	ATAC_DMSO2h_Sal1h_rep1_R1.fastq.gz	genomic DNA	Illumina HiSeq 2500	Paired-end	50bp	Hippocampal excitatory neurons	Mus musculus	C57BL/6J	3-6 month	male
	ATAC_DMSO2h_Sal1h_rep1_R2.fastq.gz	genomic DNA	Illumina HiSeq 2500	Paired-end	50bp	Hippocampal excitatory neurons	Mus musculus	C57BL/6J	3-6 month	male
ATAC_FOSplus_NE1h.bw	ATAC_FOSplus_NE1h_rep1_R1.fastq.gz	genomic DNA	Illumina HiSeq 2500	Paired-end	50bp	Hippocampal excitatory neurons	Mus musculus	C57BL/6J	3-6 month	male
	ATAC_FOSplus_NE1h_rep1_R2.fastq.gz	genomic DNA	Illumina HiSeq 2500	Paired-end	50bp	Hippocampal excitatory neurons	Mus musculus	C57BL/6J	3-6 month	male
ATAC_FOSminus_NE1h.bw	ATAC_FOSminus_NE1h_rep1_R1.fastq.gz	genomic DNA	Illumina HiSeq 2500	Paired-end	50bp	Hippocampal excitatory neurons	Mus musculus	C57BL/6J	3-6 month	male
	ATAC_FOSminus_NE1h_rep1_R2.fastq.gz	genomic DNA	Illumina HiSeq 2500	Paired-end	50bp	Hippocampal excitatory neurons	Mus musculus	C57BL/6J	3-6 month	male
HIC_KA0h_q30.hic	HiC_Sal_rep1_R1_L1.fastq.gz	genomic DNA	Illumina NovaSeq 6000	Paired-end	50bp	Hippocampal excitatory neurons	Mus musculus	C57BL/6J	3-6 month	male
	HiC_Sal_rep1_R2_L1.fastq.gz	genomic DNA	Illumina NovaSeq 6000	Paired-end	50bp	Hippocampal excitatory neurons	Mus musculus	C57BL/6J	3-6 month	male
	HiC_Sal_rep1_R1_L2.fastq.gz	genomic DNA	Illumina NovaSeq 6000	Paired-end	50bp	Hippocampal excitatory neurons	Mus musculus	C57BL/6J	3-6 month	male
	HiC_Sal_rep1_R2_L2.fastq.gz	genomic DNA	Illumina NovaSeq 6000	Paired-end	50bp	Hippocampal excitatory neurons	Mus musculus	C57BL/6J	3-6 month	male
	HiC_Sal_rep2_R1_L1.fastq.gz	genomic DNA	Illumina NovaSeq 6000	Paired-end	50bp	Hippocampal excitatory neurons	Mus musculus	C57BL/6J	3-6 month	male
	HiC_Sal_rep2_R2_L1.fastq.gz	genomic DNA	Illumina NovaSeq 6000	Paired-end	50bp	Hippocampal excitatory neurons	Mus musculus	C57BL/6J	3-6 month	male
	HiC_Sal_rep2_R1_L2.fastq.gz	genomic DNA	Illumina NovaSeq 6000	Paired-end	50bp	Hippocampal excitatory neurons	Mus musculus	C57BL/6J	3-6 month	male
	HiC_Sal_rep2_R2_L2.fastq.gz	genomic DNA	Illumina NovaSeq 6000	Paired-end	50bp	Hippocampal excitatory neurons	Mus musculus	C57BL/6J	3-6 month	male
HiC_KA1h_q30.hic	HiC_KA1h_rep1_R1_L1.fastq.gz	genomic DNA	Illumina NovaSeq 6000	Paired-end	50bp	Hippocampal excitatory neurons	Mus musculus	C57BL/6J	3-6 month	male
	HiC_KA1h_rep1_R2_L1.fastq.gz	genomic DNA	Illumina NovaSeq 6000	Paired-end	50bp	Hippocampal excitatory neurons	Mus musculus	C57BL/6J	3-6 month	male
	HiC_KA1h_rep1_R1_L2.fastq.gz	genomic DNA	Illumina NovaSeq 6000	Paired-end	50bp	Hippocampal excitatory neurons	Mus musculus	C57BL/6J	3-6 month	male
	HiC_KA1h_rep1_R2_L2.fastq.gz	genomic DNA	Illumina NovaSeq 6000	Paired-end	50bp	Hippocampal excitatory neurons	Mus musculus	C57BL/6J	3-6 month	male
	HiC_KA1h_rep2_R1_L1.fastq.gz	genomic DNA	Illumina NovaSeq 6000	Paired-end	50bp	Hippocampal excitatory neurons	Mus musculus	C57BL/6J	3-6 month	male
	HiC_KA1h_rep2_R2_L1.fastq.gz	genomic DNA	Illumina NovaSeq 6000	Paired-end	50bp	Hippocampal excitatory neurons	Mus musculus	C57BL/6J	3-6 month	male
	HiC_KA1h_rep2_R1_L2.fastq.gz	genomic DNA	Illumina NovaSeq 6000	Paired-end	50bp	Hippocampal excitatory neurons	Mus musculus	C57BL/6J	3-6 month	male
	HiC_KA1h_rep2_R2_L2.fastq.gz	genomic DNA	Illumina NovaSeq 6000	Paired-end	50bp	Hippocampal excitatory neurons	Mus musculus	C57BL/6J	3-6 month	male
HiC_KA48h_q30.hic	HiC_KA48h_rep1_R1_L1.fastq.gz	genomic DNA	Illumina NovaSeq 6000	Paired-end	50bp	Hippocampal excitatory neurons	Mus musculus	C57BL/6J	3-6 month	male
	HiC_KA48h_rep1_R2_L1.fastq.gz	genomic DNA	Illumina NovaSeq 6000	Paired-end	50bp	Hippocampal excitatory neurons	Mus musculus	C57BL/6J	3-6 month	male
	HiC_KA48h_rep1_R1_L2.fastq.gz	genomic DNA	Illumina NovaSeq 6000	Paired-end	50bp	Hippocampal excitatory neurons	Mus musculus	C57BL/6J	3-6 month	male
	HiC_KA48h_rep1_R2_L2.fastq.gz	genomic DNA	Illumina NovaSeq 6000	Paired-end	50bp	Hippocampal excitatory neurons	Mus musculus	C57BL/6J	3-6 month	male
	HiC_KA48h_rep2_R1_L1.fastq.gz	genomic DNA	Illumina NovaSeq 6000	Paired-end	50bp	Hippocampal excitatory neurons	Mus musculus	C57BL/6J	3-6 month	male
	HiC_KA48h_rep2_R2_L1.fastq.gz	genomic DNA	Illumina NovaSeq 6000	Paired-end	50bp	Hippocampal excitatory neurons	Mus musculus	C57BL/6J	3-6 month	male
	HiC_KA48h_rep2_R1_L2.fastq.gz	genomic DNA	Illumina NovaSeq 6000	Paired-end	50bp	Hippocampal excitatory neurons	Mus musculus	C57BL/6J	3-6 month	male
	HiC_KA48h_rep2_R2_L2.fastq.gz	genomic DNA	Illumina NovaSeq 6000	Paired-end	50bp	Hippocampal excitatory neurons	Mus musculus	C57BL/6J	3-6 month	male
